# Single-Cell Epigenomics Uncovers Heterochromatin Instability and Transcription Factor Dysfunction during Mouse Brain Aging

**DOI:** 10.1101/2025.04.21.649585

**Authors:** Maria Luisa Amaral, Sainath Mamde, Michael Miller, Xiaomeng Hou, Jessica Arzavala, Julia Osteen, Nicholas D. Johnson, Elizabeth Walker Smoot, Qian Yang, Emily Eisner, Qiurui Zeng, Cindy Tatiana Báez-Becerra, Jacqueline Olness, Joseph Colin Kern, Jonathan Rink, Ariana Barcoma, Silvia Cho, Stella Cao, Nora Emerson, Jasper Lee, Jackson Willier, Timothy Loe, Henry Jiao, Songpeng Zu, Quan Zhu, Allen Wang, Joseph R. Ecker, Maria Margarita Behrens, Bing Ren

## Abstract

The mechanisms regulating transcriptional changes in brain aging remain poorly understood. Here, we use single-cell epigenomics to profile chromatin accessibility and gene expression across eight brain regions in the mouse brain at 2, 9, and 18 months of age. In addition to a significant decline in progenitor cell populations involved in neurogenesis and myelination, we observed widespread and concordant changes of transcription and chromatin accessibility during aging in glial and neuronal cell types. These alterations are accompanied by dysregulation of master transcription factors and a shift toward stress-responsive programs driven by AP-1, indicating a progressive loss of cell identity with aging. We also identify region- and cell-type-specific heterochromatin decay, characterized by increased accessibility at H3K9me3-marked domains, activation of transposable elements, and upregulation of long non-coding RNAs, particularly in glutamatergic neurons. Together, these results reveal age-related disruption of heterochromatin maintenance and transcriptional programs, identify vulnerable brain regions and cell types, and pinpoint key molecular pathways altered in brain aging.

**Highlights:**

- Single-cell multimodal profiling across eight brain regions reveals coordinated chromatin and transcriptional shifts during aging
- Age-related depletion of progenitor cells coincides with dysregulation of key developmental transcription factors
- Cell identity maintenance is compromised with the decline of master transcription factors
- Heterochromatin destabilization accompanied by activation of AP-1, transposable elements, pseudogene families, and long non-coding RNAs
