## Supplemental Table 1 for "Single-Cell Epigenomics Uncovers Heterochromatin Instability and Transcription Factor Dysfunction during Mouse Brain Aging"

### Sheet: Sheet1
MajorRegion	CEMBA regions	SubRegions
Frontal cortex (FC)	2A, 3A	Includes: PL, ILA, ACAd, ACAv, ORBm
Entorhinal cortex (ENT)	12D, 13B	Includes: ENT, APr and PAR
Nucleus Accumbens (ACB)	3F, 4E	Includes: ACB and traces of CP, PIR, AON, SI, EPd
Caudate Putamen (CP)	5E, 6E	Includes: CP and traces of ACB and GPe
Amygdala (AMY)	7H, 8H, 9G	Includes: AMY and traces of PAA, COA, NLOT, AAA, SI, MA, NDB, EPd
Anterior hippocampus (AHC)	8E, 9H, 8J, 9J	Includes: dorsal hippocampus and DG, FC
Posterior hippocampus (PHC)	11E, 11F, 12E	Includes: dorsal+ventral hippocampus and DG, ProS, SUB, POST, HATA
DR+LC+PAG+PCG (PAG/PCG)	13D, 14C	Includes: PAG, DR, MRN, RPO, PRN, PCG, DTN, LDT, LC
Abbreviation Name
ACAd = anterior cingulate cortex, dorsal part
ACAv - anterior cingulate cortex ventral part
PL = Prelimbic area
ILA = Infralimbic area
ORBr = Orbital area, medial
ENT = Entorhinal area
APr = Area prostriata
PAR = Parasubiculum
ACB = Nucleus Accumbens
CP = Caudate putamen
PIR = Piriform area
AON = anterior olfactory nucleus
SI = subtantia innominata
EPd = endopiriform nucleus, dorsal part
Gpe = globus pallidus, external segment
AMY = Amygdala
PAA = Piriform-amygdalar area
COA = cortical amygdalar area
NLOT = Nucleus of the lateral olfactory tract
AAA = anterior amygdalar area
MA = Magnocellular nucleus
NDB = Diagonal band nucleus
FC = Fasciola cinerea
ProS = prosubiculum
SUB = subiculum
POST = postsubiculum
DG = Dentate gyrus
HATA = hippocampo amygdalar transition area
DR = dorsal raphe
LC = Locus coeruleus
PCG = Pontine central grey
PAG = Periacueductal grey
MRN = midbrain reticular nucleus
PRN = pontine reticular nucleus
DTN = dorsal tegmental nucleus
LDT = laterodorsal tegment nucleus
RPO = nucleus Raphe pontis
