## Supplemental Table 2 for "Single-Cell Epigenomics Uncovers Heterochromatin Instability and Transcription Factor Dysfunction during Mouse Brain Aging"

### Sheet: merfish_gene_panel_desc
gene symbol	ID	type of marker	Source/PMID
Slc17a6	ENSMUST00000032710	celltypes: SubCorticalEXC,THGL,celltype	34616068,YangSlides,Xiaowei
Foxp2	ENSMUST00000115477	celltypes: STRGA,THGL	30096314,YangSlides
Slc6a4	ENSMUST00000021195	celltypes: Sero,SEROHB	XiaoweiGroup,YangSlides
Oxtr	ENSMUST00000053306	celltypes: PYRGA,TEGLUT19	YangSlides,30096314
Pf4	ENSMUST00000031320	celltypes: PVM1,PVM2	30096314
Kcng1	ENSMUST00000109191	celltypes: PTGL,TEGLUT22	30096314
Flt1	ENSMUST00000031653	celltypes: PER,VEC,celltype	32236824,Xiaowei
Nts	ENSMUST00000020040	celltypes: PEPT4,PYRGA	YangSlides
Sim1	ENSMUST00000020071	celltypes: OXYT,VASO	30096314
Ndst4	ENSMUST00000173932	celltypes: OBGL,TEGLUT18,celltype	30096314,Xiaowei
Abi3bp	ENSMUST00000096012	celltypes: OBGL,TEGLUT18	30096314
Klhl14	ENSMUST00000122333	celltypes: OBGL,TEGLUT18	30096314
Lgr5	ENSMUST00000020350	celltypes: OBDOP,OBGA1	30096314
Hes5	ENSMUST00000049621	celltypes: NIPC,RGL	30096314
Mlc1	ENSMUST00000042594	celltypes: NIPC,RGL	30096314
Thrsp	ENSMUST00000043077	celltypes: NIPC,RGL	30096314
Hopx	ENSMUST00000113453	celltypes: NIPC,RGDG,RGL	30096314
Tac1	ENSMUST00000185187	celltypes: MXD,STRGA	30096314
Nkx2-1	ENSMUST00000178477	celltypes: MSGA,PMCH	28813670, 30096310
Ccp110	ENSMUST00000106557	celltypes: MFOL,MFOL	30096314
Chat	ENSMUST00000070125	celltypes: MBRN,MSGA,TECHO,TECHO,celltype	27716510,30096314,Xiaowei
Satb2	ENSMUST00000177424	celltypes: ITL5GL,ITL6GL	30096314
Rorb	ENSMUST00000112832	celltypes: ITL4GL,ITL5GL,celltype	30382198,30096314,Xiaowei
Ovol2	ENSMUST00000037423	celltypes: ITL4GL,ITL5GL	30096314
Lamp5	ENSMUST00000057503	celltypes: ITL23GL,LAMGA,TEGLUT7,celltype	30096314,30382198,Xiaowei
Tshz2	ENSMUST00000109159	celltypes: ITHGL,NPGL,celltype	30096314,30382198,Xiaowei
Cnksr3	ENSMUST00000015346	celltypes: IOL,NFOL	30096314
Gad2	ENSMUST00000028123	celltypes: HYGA,INH,PURKCB,PURKMY,THGA,celltype	YangSlides,34616068,Xiaowei
Ntf3	ENSMUST00000204542	celltypes: GRC,DGGRC1	30096314
Gabra6	ENSMUST00000155218	celltypes: GRANCB,GRANMY	YangSlides
Neurod1	ENSMUST00000041099	celltypes: GRANCB,GRANMY	YangSlides
En1	ENSMUST00000079721	celltypes: DOPMB,MBDOP1	27716510|YangSlides,30096314
Slc6a3	ENSMUST00000022100	celltypes: Dopa,DOPMB,MBDOP2	XiaoweiGroup,27716510|YangSlides,30096314
Igfbpl1	ENSMUST00000044297	celltypes: DGNBL,OBNBL	30096314
Drd1	ENSMUST00000221470	celltypes: D1MSN,STRGA,celltype	30096314,Xiaowei
Neu4	ENSMUST00000050890	celltypes: COP,IOL	30096314
Lhx8	ENSMUST00000205251	celltypes: CHOLIAMY,PEPT6	27767183|26102004,YangSlides
Slc17a7	ENSMUST00000085374	celltypes: CHOLHA,CorticalEXC,celltype	YangSlides,34616068,Xiaowei
Slc1a6	ENSMUST00000005490	celltypes: CBPC,PURKCB,PURKMY	30096314,YangSlides
Olig2	ENSMUST00000035608	celltypes: ASCN,OPC,age	34616068,26134004,Xiaowei
Gfap	ENSMUST00000067444	celltypes: ASC,ASCW,celltype,age	YangSlides,34616068,Xiaowei
Mgp	ENSMUST00000032342	celltypes: ABC,VPIA	30096314, 34616060
Slc47a1	ENSMUST00000010267	celltypes: ABC,VPIA	30096314, 34616060
Ctss	ENSMUST00000116304	celltype,age	Xiaowei
B2m	ENSMUST00000102476	celltype,age	Xiaowei
Bgn	ENSMUST00000033741	celltype,age	Xiaowei
Trem2	ENSMUST00000024791	celltype,age	Xiaowei
Il33	ENSMUST00000120388	celltype,age	Xiaowei,clock genes from https://doi.org/10.1038/s43587-022-00335-4
C4b	ENSMUST00000069507	celltype,age	Xiaowei,clock genes from https://doi.org/10.1038/s43587-022-00335-4
Thbd	ENSMUST00000099270	celltype-VPIA	34616068
Slc6a13	ENSMUST00000064580	celltype-VLMC2	30096314
Dcn	ENSMUST00000105287	celltype-VLMC1	30096314
Fam180a	ENSMUST00000051176	celltype-VLMC1	30096314
Nupr1	ENSMUST00000032961	celltype-VLMC	34616068
Slc22a6	ENSMUST00000010250	celltype-VLMC	34616068
Tbx18	ENSMUST00000034991	celltype-VLMC	34616068
Vip	ENSMUST00000019906	celltype-VIPGA,celltype	30382198,Xiaowei
Npas1	ENSMUST00000002053	celltype-VIPGA	30096314
Rgs12	ENSMUST00000114281	celltype-VIPGA	30096314
Cldn5	ENSMUST00000043577	celltype-VEC,celltype	32236824,Xiaowei
Slco1a4	ENSMUST00000165990	celltype-VEC	32236824
H2-DMb2	ENSMUST00000236519	celltype-VASO	30096314
Gbx2	ENSMUST00000036954	celltype-THGL	YangSlides
Prkcd	ENSMUST00000112210	celltype-THGL	YangSlides
Adamts15	ENSMUST00000065112	celltype-THGL	YangSlids
Esrrg	ENSMUST00000027906	celltype-THGA	YangSlides
Six3	ENSMUST00000175898	celltype-THGA	YangSlides
St8sia4	ENSMUST00000043336	celltype-THGA	YangSlides
Zic1	ENSMUST00000034927	celltype-TEINH2	30096314
Dkkl1	ENSMUST00000210741	celltype-TEGLUT9	30096314
Galntl6	ENSMUST00000204128	celltype-TEGLUT9	30096314
Krt12	ENSMUST00000017741	celltype-TEGLUT8	30096314
Tcap	ENSMUST00000008021	celltype-TEGLUT8	30096314
A830009L08Rik	ENSMUST00000181054	celltype-TEGLUT7	30096314
Gm12371	ENSMUST00000144029	celltype-TEGLUT7	30096314
Lypd1	ENSMUST00000162899	celltype-TEGLUT22	30096314
Prss23	ENSMUST00000207932	celltype-TEGLUT22	30096314
Bmp3	ENSMUST00000031278	celltype-TEGLUT19	30096314
4930426D05Rik	ENSMUST00000139804	celltype-TEGLUT18	30096314
Rgs14	ENSMUST00000063771	celltype-TEGLUT18	30096314
C130074G19Rik	ENSMUST00000048308	celltype-TEGLUT11	30096314
Igfbp6	ENSMUST00000023807	celltype-TEGLUT11	30096314
Hs3st2	ENSMUST00000084628	celltype-TEGLUT10	30096314
Pde1a	ENSMUST00000102655	celltype-TEGLUT10	30096314
Vipr1	ENSMUST00000035115	celltype-TEGLUT10	30096314
Rxfp1	ENSMUST00000078527	celltype-TEGLU5,celltype	30096314,Xiaowei
Fermt1	ENSMUST00000143981	celltype-TEGLU5	30096314
Cdkl4	ENSMUST00000234602	celltype-TEGLU16	30096314
Dbpht2	ENSMUST00000221311	celltype-TEGLU16	30096314
Slc17a8	ENSMUST00000020102	celltype-TECHO	30096314
Slc5a7	ENSMUST00000095712	celltype-TECHO	30096314
Dio2	ENSMUST00000082432	celltype-TANY,celltype	31133987,Xiaowei
Vim	ENSMUST00000028062	celltype-TANY,age	31133987,Xiaowei
Cdca7	ENSMUST00000102691	celltype-SZNBL	30096314
Rrm2	ENSMUST00000020980	celltype-SZNBL	30096314
Top2a	ENSMUST00000068031	celltype-SZNBL	30096314
Sst	ENSMUST00000004480	celltype-SSTGA,celltype	30382198,Xiaowei
Elfn1	ENSMUST00000050519	celltype-SSTGA	30096314
Lypd6b	ENSMUST00000028103	celltype-SSTGA	30096314
Ctxn3	ENSMUST00000091892	celltype-SEPNBL	30096314
Sln	ENSMUST00000048485	celltype-SEPNBL	30096314
Sost	ENSMUST00000001534	celltype-SEPNBL	30096314
Birc5	ENSMUST00000081387	celltype-SATG1	30096314
Rmst	ENSMUST00000218060	celltype-RMSTTH	YangSlides
2810459M11Rik	ENSMUST00000165824	celltype-RGSZ	30096314
Gm14964	ENSMUST00000149574	celltype-RGSZ	30096314
Urah	ENSMUST00000211372	celltype-RGSZ	30096314
E330013P04Rik	ENSMUST00000235893	celltype-RGDG	30096314
Tfap2c	ENSMUST00000128406	celltype-RGDG	30096314
Cnr1	ENSMUST00000057188	celltype-PYRGA,celltype	YangSlides,Xiaowei
Cck	ENSMUST00000216176	celltype-PYRGA	YangSlides
Grp	ENSMUST00000173985	celltype-PYRGA	YangSlides
Cxcl2	ENSMUST00000200681	celltype-PVM2,age/sasp	30096314,other/sai
Cd74	ENSMUST00000050487	celltype-PVM1,age	30096314,Xiaowei
Pvalb	ENSMUST00000005860	celltype-PVGA,celltype	30382198,Xiaowei
Erbb4	ENSMUST00000121473	celltype-PVGA	30096314
Pthlh	ENSMUST00000052296	celltype-PVGA	30096314
Fezf2	ENSMUST00000022262	celltype-PTGL,celltype	30096314,Xiaowei
Npsr1	ENSMUST00000059650	celltype-PTGL	30382198
Otx1	ENSMUST00000006071	celltype-PMCH	30096314
Pmch	ENSMUST00000048621	celltype-PMCH	30096314
Scube1	ENSMUST00000043634	celltype-PIRGL,celltype	30096314,Xiaowei
Tekt5	ENSMUST00000043415	celltype-PIRGL	30096314
Kcnj8	ENSMUST00000203945	celltype-PER,celltype	32236824,Xiaowei
Rgs5	ENSMUST00000027997	celltype-PER	32236824
Mab21l1	ENSMUST00000075422	celltype-PEPT7	YangSlides
Six5	ENSMUST00000049454	celltype-PEPT5	YangSlides
Peg10	ENSMUST00000176204	celltype-PEPT3	YangSlides
Trh	ENSMUST00000006046	celltype-PEPT2	YangSlides
Fezf1	ENSMUST00000031709	celltype-PEPT1	YangSlides
Nr5a1	ENSMUST00000028084	celltype-PEPT1	YangSlides
Fam183b	ENSMUST00000094156	celltype-OXYT	30096314
Hcrt	ENSMUST00000055083	celltype-OREX	30096314
Pdyn	ENSMUST00000028883	celltype-OREX	30096314
Pdgfra	ENSMUST00000000476	celltype-OPC,celltype	30096314,Xiaowei
Nkx2-2	ENSMUST00000067075	celltype-OPC	26134004
C1ql1	ENSMUST00000057849	celltype-OPC	30096314
Slc30a3	ENSMUST00000031037	celltype-OLFGL,celltype	30096314,Xiaowei
Lmo3	ENSMUST00000162772	celltype-OLFGL	30096314
Nptxr	ENSMUST00000175858	celltype-OLFGL	30096314
Mal	ENSMUST00000028854	celltype-OGC	30096314
Ppp1r14a	ENSMUST00000048187	celltype-OGC	30096314
Mog	ENSMUST00000102665	celltype-OGC	32236824
Ly6g6e	ENSMUST00000013910	celltype-OBNBL2	30096314
Doc2g	ENSMUST00000025806	celltype-OBNBL1	30096314
Dlx1	ENSMUST00000152711	celltype-OBNBL	30096314
Tiam2	ENSMUST00000226997	celltype-OBNBL	30096314
Gng4	ENSMUST00000021734	celltype-OBGA2	30096314
Tshz1	ENSMUST00000060303	celltype-OBGA2	30096314
Sp9	ENSMUST00000090813	celltype-OBGA1	30096314
Th	ENSMUST00000000219	celltype-OBDOP,celltype	30096314,Xiaowei
Pax6	ENSMUST00000111087	celltype-OBDOP	30096314
Olfm3	ENSMUST00000051309	celltype-NPGL	30096314
Rapgef3	ENSMUST00000177352	celltype-NPGL	30382198
Slc6a2	ENSMUST00000165470	celltype-Nora	XiaoweiGroup
Gm26834	ENSMUST00000181815	celltype-NFOL	30096314
H2-Ab1	ENSMUST00000040828	celltype-NFOL	30096314
Il23a	ENSMUST00000026449	celltype-NFOL	30096314
Rras2	ENSMUST00000069449	celltype-NFOL	30096314
Tmem163	ENSMUST00000160616	celltype-NFOL	30096314
Isl1	ENSMUST00000036060	celltype-MXD	30096314
Wnt2	ENSMUST00000010941	celltype-MXD	30096314
Cacna2d2	ENSMUST00000170737	celltype-MSGA	30096314
Opalin	ENSMUST00000087176	celltype-MOL,celltype	30096314,Xiaowei
Dock5	ENSMUST00000039135	celltype-MOL	30096314
Hapln2	ENSMUST00000005014	celltype-MOL	30096314
Klk6	ENSMUST00000107968	celltype-MOL	30096314
Ninj2	ENSMUST00000112711	celltype-MOL	30096314
Nkx2-9	ENSMUST00000072631	celltype-MOL	30096314
Tnf	ENSMUST00000167924	celltype-MGL3,age/sasp	30096314,other/sai
Ccl4	ENSMUST00000019074	celltype-MGL3	30096314
Casp8	ENSMUST00000165549	celltype-MGL2	30096314
Tmem119	ENSMUST00000067853	celltype-MGL2	30096314
Ccr6	ENSMUST00000231340	celltype-MGL1	30096314
P2ry12	ENSMUST00000170388	celltype-MGL1	30096314
Siglech	ENSMUST00000173835	celltype-MGL	30382198
C1qb	ENSMUST00000046384	celltype-MGL	32236824
2210011C24Rik	ENSMUST00000190457	celltype-MFOL	30096314
Snx33	ENSMUST00000050916	celltype-MFOL	30096314
Tmem141	ENSMUST00000142087	celltype-MFOL	30096314
Wfdc18	ENSMUST00000001009	celltype-MFOL	30096314
Pou4f1	ENSMUST00000139505	celltype-MBRN	27716510
Chrna6	ENSMUST00000033882	celltype-MBDOP2	30096314
Npw	ENSMUST00000095544	celltype-MBDOP1	30096314
Ret	ENSMUST00000088790	celltype-MBDOP1	30096314
Evx1os	ENSMUST00000125305	celltype-MBCHO1	30096314
Gm2694	ENSMUST00000182758	celltype-MBCHO1	30096314
Dgkg	ENSMUST00000089925	celltype-LSXGA	30096314
Zic2	ENSMUST00000075888	celltype-LSXGA	30096314
Npy	ENSMUST00000031843	celltype-LAMGA	30096314
Pnoc	ENSMUST00000224594	celltype-LAMGA	30096314
Hs3st4	ENSMUST00000106437	celltype-L6bGL,age,celltype	30096314,Xiaowei
Nxph3	ENSMUST00000058866	celltype-L6bGL	30096314
Sulf1	ENSMUST00000185780	celltype-ITL6GL	30096314
Rspo1	ENSMUST00000030687	celltype-ITL4GL,celltype	30382198,Xiaowei
Calb1	ENSMUST00000029876	celltype-ITL23GL,celltype	30096314,Xiaowei
Cux2	ENSMUST00000111752	celltype-ITL23GL,celltype	30382198,Xiaowei
Dkk3	ENSMUST00000033036	celltype-ITHGL	30096314
Hlf	ENSMUST00000004051	celltype-ITHGL	30096314
Gpr17	ENSMUST00000064016	celltype-IOL	30096314
Lims2	ENSMUST00000025254	celltype-IOL	30096314
Gad1	ENSMUST00000094934	celltype-INH,celltype	34616068,Xiaowei
Slc32a1	ENSMUST00000045738	celltype-INH	30385464
Ramp3	ENSMUST00000045374	celltype-HYGL	YangSlides
Shox2	ENSMUST00000162098	celltype-HYGL	YangSlides
Rgs16	ENSMUST00000027748	celltype-HYGA	YangSlides
Six6	ENSMUST00000021519	celltype-HYGA	YangSlides
C1ql2	ENSMUST00000037286	celltype-GRC	22791897
Prox1	ENSMUST00000175916	celltype-GRC	22791897
Grm2	ENSMUST00000023959	celltype-GRANLI	YangSlides
Lgi2	ENSMUST00000199942	celltype-GRANLI	YangSlides
Slc6a5	ENSMUST00000056442	celltype-Gly	XiaoweiGroup
Eomes	ENSMUST00000035020	celltype-DGNBL1	30096314
Mfap4	ENSMUST00000126308	celltype-DGNBL1	30096314
Emx2	ENSMUST00000174353	celltype-DGNBL	30096314
Tubb2b	ENSMUST00000075774	celltype-DGNBL	30096314
Bhlhe22	ENSMUST00000026120	celltype-DGGRC1	30096314
Tmem114	ENSMUST00000023400	celltype-DGGRC1	30096314
Pde6g	ENSMUST00000026452	celltype-DETPH	30096314
Adora2a	ENSMUST00000105420	celltype-D2MSN,celltype	30096314,Xiaowei
Drd2	ENSMUST00000075764	celltype-D2MSN,celltype	30096314,Xiaowei
Gpr88	ENSMUST00000090473	celltype-D2MSN	30096314
Dclk3	ENSMUST00000111879	celltype-D1MSN	30096314
Ppp1r1b	ENSMUST00000137634	celltype-D1MSN	30096314
Garnl3	ENSMUST00000102810	celltype-CTGL	30096314
Rell1	ENSMUST00000154169	celltype-CTGL	30096314
Lhx5	ENSMUST00000031591	celltype-CRC	30096314
Ndnf	ENSMUST00000054351	celltype-CRC	30096314
Nhlh2	ENSMUST00000196324	celltype-CRC	30096314
Trp73	ENSMUST00000133533	celltype-CRC	30096314
Bmp4	ENSMUST00000100676	celltype-COP	30096314
Brca1	ENSMUST00000017290	celltype-COP	30096314
Pak4	ENSMUST00000108283	celltype-COP	30096314
Rinl	ENSMUST00000207462	celltype-COP	30096314
Tnr	ENSMUST00000192069	celltype-COP	30096314
Ankk1	ENSMUST00000034792	celltype-CNUGA	32260442
Plekhh1	ENSMUST00000039928	celltype-CNUGA	32499373
Nr4a2	ENSMUST00000028166	celltype-CLAGL,celltype	30096314,Xiaowei
Oprk1	ENSMUST00000160777	celltype-CLAGL	30096314
Clic6	ENSMUST00000023670	celltype-CHOR	30096314
Folr1	ENSMUST00000106981	celltype-CHOR	30096314
Ttr	ENSMUST00000075312	celltype-CHOR	30096314
Ecel1	ENSMUST00000160810	celltype-CHOLIAMY	27767183|26102004
Tacr1	ENSMUST00000203775	celltype-CHOLIAMY	27767183|26102004
Gng8	ENSMUST00000205716	celltype-CHOLHA	YangSlides
Lrrc55	ENSMUST00000111601	celltype-CHOLHA	YangSlides
Slc18a3	ENSMUST00000191501	celltype-Chol	XiaoweiGroup
Car8	ENSMUST00000066674	celltype-CBPC	30096314
Pcp2	ENSMUST00000133459	celltype-CBPC	30096314
Lpl	ENSMUST00000015712	celltype-CA3GL	30096314
Nptx1	ENSMUST00000026670	celltype-CA3GL	30096314
Rnf182	ENSMUST00000059986	celltype-CA3GL	30096314
Lct	ENSMUST00000073490	celltype-CA1GL	27113915
Gpr161	ENSMUST00000111450	celltype-CA1GL	29276487
Neurod6	ENSMUST00000044767	celltype-CA1GL	30096314
Gdf10	ENSMUST00000168727	celltype-BERG	30096314
Timp4	ENSMUST00000205131	celltype-BERG	30096314
Aqp4	ENSMUST00000238946	celltype-ASCW,celltype	34616068,Xiaowei
Serpinf1	ENSMUST00000000769	celltype-ASCW,celltype	34616068,Xiaowei
Aldh1l1	ENSMUST00000032175	celltype-ASCW	34616068
Mfsd2a	ENSMUST00000030408	celltype-ASCNT	30096314
Slc7a10	ENSMUST00000001854	celltype-ASCNT	30096314
Agt	ENSMUST00000063278	celltype-ASCN	34616068
Itih3	ENSMUST00000006697	celltype-ASCN	34616068
Slc6a11	ENSMUST00000032451	celltype-ASCN	34616068
Mfge8	ENSMUST00000107409	celltype-ASCG,celltype	34616068,Xiaowei
Gja1	ENSMUST00000068581	celltype-ASCG	34616068
Slco1c1	ENSMUST00000205214	celltype-ASCG	34616068
Apoe	ENSMUST00000174064	celltype-ASC,age	YangSlides,Xiaowei
Slc1a2	ENSMUST00000080210	celltype-ASC,age	YangSlides,Xiaowei
Fam107a	ENSMUST00000036070	celltype-ASC	YangSlides
S1pr1	ENSMUST00000055676	celltype-ASC	YangSlides
Dapl1	ENSMUST00000028369	celltype-ABC	30096314
Calb2	ENSMUST00000003754	celltype	Xiaowei
Cpne7	ENSMUST00000037900	celltype	Xiaowei
Foxj1	ENSMUST00000036215	celltype	Xiaowei
Lhx6	ENSMUST00000112966	celltype	Xiaowei
Nxph4	ENSMUST00000095266	celltype	Xiaowei
Otof	ENSMUST00000074171	celltype	Xiaowei
Vtn	ENSMUST00000017488	celltype	Xiaowei
Acta2	ENSMUST00000039631	celltype	Xiaowei
Anln	ENSMUST00000040912	celltype	Xiaowei
Ano2	ENSMUST00000160496	celltype	Xiaowei
Apln	ENSMUST00000039026	celltype	Xiaowei
C1qa	ENSMUST00000046285	celltype	Xiaowei
C1qc	ENSMUST00000046332	celltype	Xiaowei
Ccn2	ENSMUST00000020171	celltype	Xiaowei
Cdkn2b	ENSMUST00000097981	celltype	Xiaowei
Cgnl1	ENSMUST00000072899	celltype	Xiaowei
Cpne9	ENSMUST00000041203	celltype	Xiaowei
Crhbp	ENSMUST00000221025	celltype	Xiaowei
Crispld2	ENSMUST00000132583	celltype	Xiaowei
Csf1r	ENSMUST00000025523	celltype	Xiaowei
Cspg4	ENSMUST00000035661	celltype	Xiaowei
Cx3cr1	ENSMUST00000064165	celltype	Xiaowei
Cxcl10	ENSMUST00000038816	celltype	Xiaowei
Egfr	ENSMUST00000020329	celltype	Xiaowei
Emid1	ENSMUST00000132328	celltype	Xiaowei
Enpp6	ENSMUST00000039840	celltype	Xiaowei
Exph5	ENSMUST00000051014	celltype	Xiaowei
F13a1	ENSMUST00000164727	celltype	Xiaowei
Fn1	ENSMUST00000055226	celltype	Xiaowei
Grin2c	ENSMUST00000003351	celltype	Xiaowei
Hexb	ENSMUST00000022169	celltype	Xiaowei
Igf2	ENSMUST00000000033	celltype	Xiaowei
Irf7	ENSMUST00000026571	celltype	Xiaowei
Itgam	ENSMUST00000064821	celltype	Xiaowei
Kcnip2	ENSMUST00000162528	celltype	Xiaowei
Klf12	ENSMUST00000228216	celltype	Xiaowei
Lama1	ENSMUST00000035471	celltype	Xiaowei
Mrc1	ENSMUST00000028045	celltype	Xiaowei
Myh11	ENSMUST00000090287	celltype	Xiaowei
Nfkbia	ENSMUST00000021413	celltype	Xiaowei
Ptpru	ENSMUST00000105987	celltype	Xiaowei
Selplg	ENSMUST00000201931	celltype	Xiaowei
Slc6a20a	ENSMUST00000040960	celltype	Xiaowei
Smoc2	ENSMUST00000024660	celltype	Xiaowei
Sox10	ENSMUST00000230532	celltype	Xiaowei
Sox6	ENSMUST00000206034	celltype	Xiaowei
Syt6	ENSMUST00000090697	celltype	Xiaowei
Atg5	ENSMUST00000039286	age/sasp	other/sai
Banf1	ENSMUST00000170010	age/sasp	other/sai
Bcl2	ENSMUST00000112751	age/sasp	other/sai
Becn1	ENSMUST00000130916	age/sasp	other/sai
Bub1	ENSMUST00000143824	age/sasp	other/sai
Cbx5	ENSMUST00000118152	age/sasp	other/sai
Ccl2	ENSMUST00000000193	age/sasp	other/sai
Ccl3	ENSMUST00000001008	age/sasp	other/sai
Cdkn2a	ENSMUST00000060501	age/sasp	other/sai
Cxcr3	ENSMUST00000031326	age/sasp	other/sai
Ddit3	ENSMUST00000026475	age/sasp	other/sai
Ddit4	ENSMUST00000020308	age/sasp	other/sai
Eif5a	ENSMUST00000108613	age/sasp	other/sai
Ep300	ENSMUST00000068387	age/sasp	other/sai
Foxo1	ENSMUST00000053764	age/sasp	other/sai
Gdf11	ENSMUST00000026408	age/sasp	other/sai
Glb1	ENSMUST00000063042	age/sasp	other/sai
H2afx	ENSMUST00000052686	age/sasp	other/sai
Il1b	ENSMUST00000028881	age/sasp	other/sai
Il2	ENSMUST00000029275	age/sasp	other/sai
Irf1	ENSMUST00000108920	age/sasp	other/sai
Irf2bp1	ENSMUST00000053713	age/sasp	other/sai
Irf3	ENSMUST00000003284	age/sasp	other/sai
Kat7	ENSMUST00000107733	age/sasp	other/sai
Klf4	ENSMUST00000107619	age/sasp	other/sai
Lmna	ENSMUST00000135494	age/sasp	other/sai
Lmnb1	ENSMUST00000025486	age/sasp	other/sai
Map1lc3a	ENSMUST00000145086	age/sasp	other/sai
Myc	ENSMUST00000161976	age/sasp	other/sai
Nlrp3	ENSMUST00000079476	age/sasp	other/sai
Rps23	ENSMUST00000051955	age/sasp	other/sai
Rps9	ENSMUST00000006496	age/sasp	other/sai
Sirt2	ENSMUST00000122915	age/sasp	other/sai
Sirt3	ENSMUST00000106048	age/sasp	other/sai
Sirt6	ENSMUST00000042923	age/sasp	other/sai
Sirt7	ENSMUST00000080202	age/sasp	other/sai
Sox8	ENSMUST00000025003	age/sasp	other/sai
Sox9	ENSMUST00000000579	age/sasp	other/sai
Tfam	ENSMUST00000152505	age/sasp	other/sai
Tfeb	ENSMUST00000086932	age/sasp	other/sai
Timp2	ENSMUST00000017610	age/sasp	other/sai
Vegfa	ENSMUST00000071648	age/sasp	other/sai
Zmpste24	ENSMUST00000058754	age/sasp	other/sai
Adarb2	ENSMUST00000064473	age,celltype	Xiaowei
Olig1	ENSMUST00000056882	age,celltype	Xiaowei
Pisd-ps2	ENSMUST00000127960	age	ATAC-variable gene
Pisd	ENSMUST00000061895	age	ATAC-variable gene
Hist1h1c	ENSMUST00000040914	age	clock genes from https://doi.org/10.1038/s43587-022-00335-4
Tma7	ENSMUST00000167504	age	clock genes from https://doi.org/10.1038/s43587-022-00335-4
Rbbp7	ENSMUST00000033720	age	clock genes from https://doi.org/10.1038/s43587-022-00335-4
Ctnnbip1	ENSMUST00000030839	age	clock genes from https://doi.org/10.1038/s43587-022-00335-4
Scd2	ENSMUST00000026221	age	clock genes from https://doi.org/10.1038/s43587-022-00335-4
Pcdhb7	ENSMUST00000053037	age	clock genes from https://doi.org/10.1038/s43587-022-00335-4
Rsrp1	ENSMUST00000154837	age	clock genes from https://doi.org/10.1038/s43587-022-00335-4
Hist1h1d	ENSMUST00000045301	age	clock genes from https://doi.org/10.1038/s43587-022-00335-4
Asap1	ENSMUST00000176358	age	clock genes from https://doi.org/10.1038/s43587-022-00335-4
Cd59a	ENSMUST00000040423	age	clock genes from https://doi.org/10.1038/s43587-022-00335-4
Crlf2	ENSMUST00000198960	age	clock genes from https://doi.org/10.1038/s43587-022-00335-4
Fcrls	ENSMUST00000090986	age	clock genes from https://doi.org/10.1038/s43587-022-00335-4
Gstm1	ENSMUST00000198532	age	clock genes from https://doi.org/10.1038/s43587-022-00335-4
Itga1	ENSMUST00000061673	age	clock genes from https://doi.org/10.1038/s43587-022-00335-4
Kansl2	ENSMUST00000116400	age	clock genes from https://doi.org/10.1038/s43587-022-00335-4
Map2	ENSMUST00000077355	age	clock genes from https://doi.org/10.1038/s43587-022-00335-4
Rida	ENSMUST00000022946	age	clock genes from https://doi.org/10.1038/s43587-022-00335-4
Ifi27	ENSMUST00000066701	age	clock genes from https://doi.org/10.1038/s43587-022-00335-4
H2-D1	ENSMUST00000172785	age	clock genes from https://doi.org/10.1038/s43587-022-00335-4
H1f0	ENSMUST00000180086	age	clock genes from https://doi.org/10.1038/s43587-022-00335-4
Tmem176b	ENSMUST00000166247	age	clock genes from https://doi.org/10.1038/s43587-022-00335-4
Bcl7b	ENSMUST00000031692	age	other
Cdh13	ENSMUST00000117160	age	other
Foxa2	ENSMUST00000109964	age	other
Grin2a	ENSMUST00000199708	age	other
Il1r1	ENSMUST00000114795	age	other
Nrg1	ENSMUST00000207470	age	other
Rpa3	ENSMUST00000012627	age	other
Fgf17	ENSMUST00000022697	age	other: https://doi.org/10.1038/s41586-022-04722-0
Fgfr3	ENSMUST00000202138	age	other: https://doi.org/10.1038/s41586-022-04722-0
Fmo2	ENSMUST00000045902	age	Xiaowei
Gpc5	ENSMUST00000176912	age	Xiaowei
Neat1	ENSMUST00000174287	age	Xiaowei
Xdh	ENSMUST00000024866	age	Xiaowei
5033421B08Rik	ENSMUST00000219595	age	Xiaowei
9330185C12Rik	ENSMUST00000180837	age	Xiaowei
9530026P05Rik	ENSMUST00000204609	age	Xiaowei
Adam12	ENSMUST00000067680	age	Xiaowei
Adgrg6	ENSMUST00000041168	age	Xiaowei
Adra1a	ENSMUST00000159365	age	Xiaowei
Ank2	ENSMUST00000044443	age	Xiaowei
Arhgap6	ENSMUST00000112131	age	Xiaowei
Atp10b	ENSMUST00000077659	age	Xiaowei
Axl	ENSMUST00000002677	age	Xiaowei
B230323A14Rik	ENSMUST00000180488	age	Xiaowei
Brinp3	ENSMUST00000166814	age	Xiaowei
C130026I21Rik	ENSMUST00000161685	age	Xiaowei
Casr	ENSMUST00000063597	age	Xiaowei
Cd9	ENSMUST00000032492	age	Xiaowei
Cdkn1a	ENSMUST00000233296	age	Xiaowei
Chrm3	ENSMUST00000187510	age	Xiaowei
Cldn34c1	ENSMUST00000153946	age	Xiaowei
Cntnap5b	ENSMUST00000188735	age	Xiaowei
Col11a1	ENSMUST00000092155	age	Xiaowei
Col4a3	ENSMUST00000152664	age	Xiaowei
Creb5	ENSMUST00000205120	age	Xiaowei
Crispld1	ENSMUST00000095075	age	Xiaowei
Ctsd	ENSMUST00000151120	age	Xiaowei
Dgki	ENSMUST00000101532	age	Xiaowei
Dpp10	ENSMUST00000112603	age	Xiaowei
Dpysl3	ENSMUST00000121805	age	Xiaowei
E2f3	ENSMUST00000221536	age	Xiaowei
Ebf1	ENSMUST00000081265	age	Xiaowei
Fbln2	ENSMUST00000113498	age	Xiaowei
Fbn2	ENSMUST00000025497	age	Xiaowei
Fstl5	ENSMUST00000038364	age	Xiaowei
Glis3	ENSMUST00000162022	age	Xiaowei
Greb1	ENSMUST00000048064	age	Xiaowei
Grin3a	ENSMUST00000076674	age	Xiaowei
Hif3a	ENSMUST00000108492	age	Xiaowei
Hivep3	ENSMUST00000141605	age	Xiaowei
Hs3st3a1	ENSMUST00000058652	age	Xiaowei
Igf1	ENSMUST00000095360	age	Xiaowei
Igf2bp3	ENSMUST00000203863	age	Xiaowei
Itga8	ENSMUST00000028106	age	Xiaowei
Itgb2	ENSMUST00000000299	age	Xiaowei
Lcorl	ENSMUST00000045586	age	Xiaowei
Lilrb4a	ENSMUST00000219388	age	Xiaowei
Lrrc9	ENSMUST00000162159	age	Xiaowei
Lsamp	ENSMUST00000145951	age	Xiaowei
Luzp2	ENSMUST00000082373	age	Xiaowei
Ly6a	ENSMUST00000189068	age	Xiaowei
Lyz2	ENSMUST00000092163	age	Xiaowei
Maf	ENSMUST00000109104	age	Xiaowei
Maml3	ENSMUST00000121440	age	Xiaowei
Man1a	ENSMUST00000003843	age	Xiaowei
Mef2c	ENSMUST00000197146	age	Xiaowei
Meg3	ENSMUST00000146701	age	Xiaowei
Mei1	ENSMUST00000188048	age	Xiaowei
Meis1	ENSMUST00000118661	age	Xiaowei
Mitf	ENSMUST00000043637	age	Xiaowei
Mxi1	ENSMUST00000111737	age	Xiaowei
Nampt	ENSMUST00000020886	age	Xiaowei
Nr6a1	ENSMUST00000112877	age	Xiaowei
Onecut2	ENSMUST00000175965	age	Xiaowei
Pappa	ENSMUST00000084501	age	Xiaowei
Pbx3	ENSMUST00000113132	age	Xiaowei
Pde10a	ENSMUST00000089085	age	Xiaowei
Pde3a	ENSMUST00000043259	age	Xiaowei
Pde8a	ENSMUST00000026672	age	Xiaowei
Plekhg1	ENSMUST00000042438	age	Xiaowei
Prdm16	ENSMUST00000105637	age	Xiaowei
Prr5l	ENSMUST00000163762	age	Xiaowei
Rbm20	ENSMUST00000164202	age	Xiaowei
Robo1	ENSMUST00000232205	age	Xiaowei
Rspo3	ENSMUST00000092623	age	Xiaowei
Scg2	ENSMUST00000185234	age	Xiaowei
Sdk1	ENSMUST00000085774	age	Xiaowei
Sfmbt2	ENSMUST00000114862	age	Xiaowei
Slc24a3	ENSMUST00000137908	age	Xiaowei
Sox5	ENSMUST00000038815	age	Xiaowei
Sp100	ENSMUST00000066427	age	Xiaowei
Spock1	ENSMUST00000185502	age	Xiaowei
Sptb	ENSMUST00000021458	age	Xiaowei
Tcf7l1	ENSMUST00000069536	age	Xiaowei
Tead2	ENSMUST00000033060	age	Xiaowei
Tiparp	ENSMUST00000047906	age	Xiaowei
Tmem209	ENSMUST00000115160	age	Xiaowei
Tnc	ENSMUST00000107377	age	Xiaowei
Tox2	ENSMUST00000109428	age	Xiaowei
Trim2	ENSMUST00000107695	age	Xiaowei
Trim30a	ENSMUST00000076922	age	Xiaowei
Trpc6	ENSMUST00000050433	age	Xiaowei
Trpm3	ENSMUST00000237357	age	Xiaowei
Zfp385b	ENSMUST00000090766	age	Xiaowei
Zfp804a	ENSMUST00000047527	age	Xiaowei
Sparc	ENSMUST00000108858	age	Xiaowei,clock genes from https://doi.org/10.1038/s43587-022-00335-4
Kirrel3	ENSMUST00000188933	celltype: IOL	scRNA FC
Fyn	ENSMUST00000136659	celltype: IOL	scRNA FC
Adgrv1	ENSMUST00000224088	celltype: RGL	scRNA DH
Shroom3	ENSMUST00000113054	celltype: RGL	scRNA DH
Tmem132b	ENSMUST00000031446	celltype: RGL	scRNA DH
Synpr	ENSMUST00000070323	celltype: IOL	scRNA DH
